# A horizontally acquired and recurrently expanded glycoside hydrolase subfamily across leafhoppers

**DOI:** 10.64898/2026.07.27.741091

**Authors:** Joshua Molligan, Elisa Ines Fantino, Abraão Almeida Santos, Edel Pérez-Lopez

## Abstract

Horizontal gene transfer from bacteria is a known source of metabolic novelty in insects, yet how these acquisitions diversify and persist over evolutionary time scales remains poorly understood. Here, we reconstructed the evolutionary history of the bacterial glycoside hydrolase subfamily GH5-40 across leafhoppers (Cicadellidae). We annotated 24 genomes and identified 87 GH5-40 genes encoding 113 catalytic domains across 23 leafhopper species, with copy numbers ranging from 1 to 19 genes per genome. Maximum-likelihood phylogenetic analyses recovered all leafhopper GH5-40 domains as a single clade nested within Actinobacteria, supporting one ancestral acquisition followed by extensive lineage-specific duplication of both genes and catalytic domains. Seventeen genes encode 2 to 4 tandem catalytic domains connected by disordered linkers, and a four-domain architecture recurs independently in two divergent leafhopper subfamilies. Recombinant enzymes from distantly related species displayed contrasting substrate preferences for β-glucans and β-mannans *in vitro*, despite GH5-40 enzymes being classically characterized as endo-β-1,4-mannanases.
