## Supplementary material for "A horizontally acquired and recurrently expanded glycoside hydrolase subfamily across leafhoppers": Dataset 1

### Sheet: Assemblies
Species	Subfamily	Assembly_ID	NCBI_assembly_accession	GH5_40_genes	GH5_40_domains	Genes_ab_initio	Genes_homology	Multidomain_genes
Cicadella viridis	Cicadellinae	ihCicViri2.1	GCA_964205205.1	2	2	1	1	0
Homalodisca vitripennis	Cicadellinae	UT_GWSS_2.1	GCA_021130785.2	1	1	1	0	0
Oncometopia orbona	Cicadellinae	UIUC_Oncor_1.0	GCA_040805895.1	0	0	0	0	0
Allygidius commutatus	Deltocephalinae	ihAllComm1.hap1.1	GCA_965197075.1	4	4	3	1	0
Allygus modestus	Deltocephalinae	ihAllMode1.1	GCA_963675035.1	5	5	5	0	0
Arthaldeus pascuellus	Deltocephalinae	ihArtPasu2.1	GCA_964204695.1	5	5	5	0	0
Dalbulus elimatus	Deltocephalinae	ihDalElim1.hap1.1	GCA_976225285.1	2	2	1	1	0
Dalbulus maidis	Deltocephalinae	ihDalMaid1.1	GCA_975739785.1	2	3	1	1	1
Doratura stylata	Deltocephalinae	ihDorStya1.hap1.1	GCA_982382505.1	4	4	4	0	0
Euscelidius variegatus	Deltocephalinae	RxR_assembly	GCA_053769955.1	2	2	2	0	0
Flexamia atlantica	Deltocephalinae	UIUC_Fleat_1.0	GCA_035578135.1	4	4	4	0	0
Hishimonus sellatus	Deltocephalinae	ASM5569730v1	GCA_055697305.1	4	5	4	0	1
Macrosteles quadrilineatus	Deltocephalinae	UCM_ALF_1.0	GCA_028750875.1	2	2	0	2	0
Neoaliturus tenellus	Deltocephalinae	CTen_1	GCA_030545055.2	2	4	2	0	1
Nephotettix cincticeps	Deltocephalinae	ASM2337572v1	GCA_023375725.1	3	5	3	0	1
Sophonia orientalis	Evacanthinae	ihSopOrie1.hap2.1	GCA_977928935.1	2	3	2	0	1
Stragania apicalis	Iassinae	ihStrApic1.hap1.1	GCA_976988775.1	2	5	0	2	1
Acericerus heydenii	Idiocerinae	ihAceHeyd1.hap1.1	GCA_979321995.1	2	4	0	2	2
Amrasca biguttula biguttula	Typhlocybinae	NBAIR_Lhop_PB_4.1	GCA_056270805.1	5	8	4	1	1
Empoasca fabae	Typhlocybinae	EFab_1.0	GCA_057929975.1	6	10	6	0	3
Eurhadina loewii	Typhlocybinae	ihEurLoew2.1	GCA_982382465.1	2	2	2	0	0
Hebata decipiens	Typhlocybinae	ihEmpDeci1.1	GCA_964267455.1	19	22	19	0	3
Matsumurasca onukii	Typhlocybinae	ASM1883171v1	GCA_018831715.1	4	7	4	0	1
Ribautiana ulmi	Typhlocybinae	ihRibUlmi2.1	GCA_964468525.1	3	4	2	1	1
				totals
				87	113	75	12	17
