## Supplementary material for "A horizontally acquired and recurrently expanded glycoside hydrolase subfamily across leafhoppers": Dataset 2

### Sheet: GH5_40_genes
Species	Subfamily	Assembly_ID	Gene_ID	Assembly_location	GH5_40_domains	Protein_length_aa	dbCAN_domain_coordinates	Annotation_method	Gene_status	Domain_completeness	Protein_sequence
Cicadella viridis	Cicadellinae	ihCicViri2.1	CvGH5-1	Chr9:37811000-37811634(+)	1	183	GH5_40(55-183)	braker_abinitio	intact	partial	MGVFDGPVVDASIKAMKTWKINIGRIPLNDDYWLGIDEHTPAWALTDLLYAEPGQGSSYNKTAKCKKPMPDRGNATKFMAASAEWFSDDQEFIFDLFNKPYPDLINNDTQAEKIWRDGGFACPGFQYEVAGMQDLVNAVHGANSTNRVMLSGLRWSNNLSHWMEYLLPFDSANNIVASWHCYN
Cicadella viridis	Cicadellinae	ihCicViri2.1	CvGH5-2	Chr9:37818429-37819388(+)	1	321	GH5_40(2-291)	miniprot_homology	intact	complete	NKQLRGVNRSGTEYSCVKNLGIFEGPVDDNAIKSMKKWNINAVRVPLNEDCWLGINGHTPAYSGSNYQNAVINYVKRLRNNEMTVILDLHWSDGIYGGPGQGECYDKAARCQKPMPDKENAPKFWKSVASQFKDDEGIIFDLFNEPFPEMVINDKTAAWKCWRDGGSACSGFQFQVAGMSDLLNAVRSTGAKNQVMIGGLSWANDLSRWLEFVPSDPANNIAASWHSYGFNACNNKYCWESQIAPITAKYPVIVGEIGEHGCCHTYVDGLMDWLETKNISYLGWTWNTWDCSSGPSLITDYNGSPSEFGKGLFDRWCDGEK
Homalodisca vitripennis	Cicadellinae	UT_GWSS_2.1	HvGH5-1	Chr1:248406045-248408239(-)	1	347	GH5_40(26-318)	braker_abinitio	intact	complete	MLLRVVEFCSLLLAFQVVLAVVLADQQSKQLRGVNRSGAEYSCVKNLGIFEGPVDDNAIKTMKKWNINVVRVPLNEDCWLGINGHTPSFIGSNYQNAVINYVKLLRQNDMTVILDLHWTDGIYGGPGQGDCYDNAAKCQKPMPDKENAPKFWKSVASQFKNDEGIIFDLFNEPFPDMVVNDKSAAWKCWRDGGSACPGFQFEVAGMSDLLNAVRSTGATNLVMVGGLTWANDLSRWEEFVPSDPANNIAASWHSYNFNACNNKNCWESQIAPIATKYPVIVGEIGEHGCTHSYIDGLMEWLDSKGISYLGWTWNTWDCSSGPSLISDYSGTPTEFGKGLKNRLCKST
Allygidius commutatus	Deltocephalinae	ihAllComm1.hap1.1	AcGH5-1	Chr1:32368011-32371959(+)	1	384	GH5_40(52-347)	braker_abinitio	intact	complete	MFPLFILMSYDCGMFRPPKWEDFAPNKTIRIETQVIGAASAANTPGGRQNFPMLRGVNRSGTEYACIKGDGNFEGPVDDDAIEDMKKWKINVVRVPLNEGCWFISYVPRGEYAGDYYKKDIEDWVRRLRKHGLYVILDLHWTEGLYQGVNQAKLWTGDICYEEAAKCQKPMPDLRLAPKFWEEVAEMFKDDQGIIFDLFNEPYPDSAITDREQAWKCWKIGRAECPDFEYEVAGMKDLVDAVRKTGAKNLIMLGGLAYANDLEGWEENLPEDPENNLAASMHSYNFNSCKDQTCWDRGIGKIVKTYPVIVGEIGEDDCTHQYIDKLMPYLDERRISYLGWTWNNWDCGSGPSLIKDYTGEPTDFGIGFKDHLDKFSSCLPIVFV
Allygidius commutatus	Deltocephalinae	ihAllComm1.hap1.1	AcGH5-2	Chr1:313010609-313011238(-)	1	209	GH5_40(1-177)	braker_abinitio	intact	partial	MPDKENAPTFWKSVASQFKNDDGIIFDLFNEPFPYKVVTDKTAAWKCWRYGGDACPGFDYKVAGMQELVDAVRSTGAKNLVMVGGIDWANDLSQWIEYKPDDEANNIAAAWHSYNFNACNNTDCWESQVAPVAAKYPVIVGEIGEHGCTHNYIDNLMQWLDEKNINYVAWVWNTWDCSSGPSLIKDFNGTPTDFGIGFKEHLTKATYNE
Allygidius commutatus	Deltocephalinae	ihAllComm1.hap1.1	AcGH5-3	Chr1:313040200-313040925(-)	1	241	GH5_40(1-209)	braker_abinitio	intact	partial	MKVILDLHWTGGMYSGEGQGECVDERAKCQKPMPDKENAPTFWKSVASQFKNDDGIIFDLFNEPFPDKVVTDKTAAWKCWRYGGDACPGFDYKVSGMQELVDAVRSTGAKNLVMVGGIDWANDLSQWIEYKPDDEANNIAAAWHSYNFNACNNTDCWESQVAPVAAKYPVIVGEIGEHGCTHNYIDNLMQWLDEKNINYVAWVWNAWDCSSGPSLIKDYDGTPTDFGIGFKDHLSKATCNA
Allygidius commutatus	Deltocephalinae	ihAllComm1.hap1.1	AcGH5-4	Chr1:312981982-312983040(+)	1	352	GH5_40(34-323)	miniprot_homology	intact	complete	ERNKGSKRSGKQQQKPHNKRGRHAAAAAGKRPVLHGVNRAGTEFACIKGDGIFTEGPVDDDSIRAMITWKINAVRVPLNEDCWLGKNVPKAEHGGKNYQNAIKGFVKRLRAHNLYVILDLHWTEGKYTGQGQGPCSDFSAKCQKPMPDKLNAPTFWKEVANAFKYDALGVIFDLFNEPFPDMVLSNKAEAWKCWQKGGDSCMGFSYKVAGMEDLIKAVRSTGAKNLLMLGGLTWANDLDGWLQHVPKNDKNIAASMHSYNFNGCVDEACWERGIGKIKQAGYEVIVGEIGEKECTHNYIDKLMKYLDGKGISYLAWTWNNWNCPEPVLIKDYAGTPSGMGQGFKDHLASLHP
Allygus modestus	Deltocephalinae	ihAllMode1.1	AmGH5-1	Chr1:432790018-432790995(+)	1	325	GH5_40(2-295)	braker_abinitio	intact	complete	MLRGVNRSGTEYACIKGTGIFDSPSDDATIRKMKEWNINVVRVPLNEGCWFSSYGPRAEYVGDKYKEDIEDWVRRLRKHGLFVILDLHWTEGLYKGPSQADDCNGGKCYDQAARCQKPMPDLDMAPDFWTEVAEMFKDDQGIIFDLFNEPYPDRAITDRNQAWKCWKSGKSECIGFEYDVAGMQDLVDAVRGTGAKNLIMLGGLSYSNDLEGWRENLPYDPEDNLAASMHSYNFNDCKDQTCWDKGIGEIIKTHPVIVGEIGEDDCTHDYIDKLMPYLDEKRISYLGWTWNNWNCSTGPALIKDYNGEPTEFGVGFRDHLAKVCQ
Allygus modestus	Deltocephalinae	ihAllMode1.1	AmGH5-2	Chr1:432811180-432812178(-)	1	332	GH5_40(2-295)	braker_abinitio	intact	complete	MLRGVNRSGTEYACIKGTGIFDSPSDDATIEDMKKWNINVVRVSLNEGCWFSRYVPHAEYVGDNYKEDIEDWVRRLRKRGLYFIVELHWTEGLYKDPSQADDWEGGKCYDKAARCQKPMPDFDKAPDFWTEVAEKFKDDQGIIFDLFNEPYPDRAITDRNQAWKCWKSGKSECIGFEYDVAGMQDLVDAVRGTGAKNLIMLGGLSFANDLEGWRENLPHDPEDNLAASMHSYNFNDCKDQTCWDKGIGEIIKTHPVIVGEIGENDCTHDYIDKLMPYLDEKRISYLGWTWNNWNCAKGPSLIKDYNGEPTEFGVGFRDHLAKVSSCTPIVFV
Allygus modestus	Deltocephalinae	ihAllMode1.1	AmGH5-3	Chr1:119997661-120005527(+)	1	437	GH5_40(119-408)	braker_abinitio	intact	complete	MPHCATTRRHRCAHSYPPSTDRELTPHALGQKSAASGQRSNCIVLVFGAHKKPKAPHHTTPPARHHATPTSHHQATPPSRHKATPTSRHQATPPSRHHATPRTHKVSPPHVTAHGKAIKKRLRGVNRSGTEFACIGGYDIFDGPTDDKSIESMKKWNINVVRVPLNADCWLGINNHKKEYTGKNYRKAITEYVQRLRKHDFSVILDLHWTSGLFTGAGCACHDREAKCQKPMPDREHSIDFWKSLAKKFGRDENIIFDLFNEPYPDMVYWDKKKCWNCWKNGGDACKEFPYAVAGMQDLVNAVRSEKAINPLMLGGINWSSELRMWKEHVPDDPLKKIVASWHAYAANPCNNATCWDEMIAPIANEYSVVVGEIGETDCKHTYIDALMNWLDKHEINYL…
Allygus modestus	Deltocephalinae	ihAllMode1.1	AmGH5-4	Chr1:120043076-120048693(+)	1	386	GH5_40(64-355)	braker_abinitio	intact	complete	MGLARDRLTTEGREYIRANCRWDREFLDTAALGETQGHDVDKRRFFLLSSHCSTAVAGPNNKSCKNQLRGVNRSGFEYSCAKGFGISEGKVDDTAVKVMKLWKINVVRVPLNEDCWLNLNGFKAEYTGDNYKKAVTDYVKLLRENDIKVILDLHWTDGLYYGDGKGECVDEKALCQKPMPDEENAPKFWKSVASQFKNDDGIIFDLFNEPFPEKVMIDKSEAWKCWRDGGDACRGFDYKVAGMQDLVNAVRSTGAKNLVMVGGIEWANDLSQWLDYKPDDEANNIAAAWHSYDKNTCNNKHCWESQIAPVAAKYPVIVGEIGEHTCTHNYIDNLMQWLDEKNINYVAWVWNTWDCSSGPALIQDYNGTPTNFGMGFKEHLNVTCNA
Allygus modestus	Deltocephalinae	ihAllMode1.1	AmGH5-5	Chr1:120074405-120079763(-)	1	445	GH5_40(121-416)	braker_abinitio	intact	complete	MVTFIVRVSRTTYSSWSRSLFESQEPPIHHGHVHCFWLKNHLFIIVTFIVRDSRTTYSSWSRSLFESQEPPIHHGHVHCFWLKNLLPVVTAAKPKEKQKHPPKKGKAQGHHAAGGAAGAAQGTWPVLHGVNRSGTEYACIKGDSILSDEPVDDDAIKAMLTWKINAVRVPLNEDCWLGKNLPKPEYGGKKYQDAIKEFVKRLRSHNLYVILDLHWTEGLYSGNGQGPCTEVAARCQKPMPDKQNAPQFWKEVAQAFKSDAKGVIFDLFNEPFPDMVMSNKAEAWKCWKNGGASCKGFSYDVAGMEDLVKAVRKTGSKNLLMLGGLTWANDLDGWLDHVPKGDKNIAASMHSYNFNECKDEACWERGIGKIKKAGYPVIVGEIGEKECTHNYIDKLMPYL…
Arthaldeus pascuellus	Deltocephalinae	ihArtPasu2.1	ApGH5-1	ChrX:177527717-177528652(-)	1	311	GH5_40(8-280)	braker_abinitio	intact	complete	MELSRTPMIFDSPNDEDTIVKMKSWKINVVGVPMNEGCWLKRFVPHDESSGDNYKTEMEKWIRLLRKNDLYVILELHLTEGLYTTTTGKMGCNVEGATCQKPMPNFETSTKFWKEVANKFKDDEGIIFDLFNEPFPERVIADKDQAWKCWKSGHDECKPWFTYDVAGMDDLIKAVRETGAKNLIMLGGLDYANDMEKWEEYVPRDEENNLAASMHSYNFNSCNKKDCWEAGIGKISESYPVIVGKIGQNDCKHEYIDELMDYLEEKEISYLASTWNDWDCEEGPSLITDYDGTPTNYGVGFKNYLEKVVMP
Arthaldeus pascuellus	Deltocephalinae	ihArtPasu2.1	ApGH5-2	Chr1:88746347-88746967(+)	1	206	GH5_40(1-177)	braker_abinitio	intact	partial	MPDKENAPKFWKSAASIFKDDDGIIFDLFNEPFPDQVIKDKSAAWKCWRDGGDACPGFQYEVAGMQDLVDAVRSTGAKNLIMVGGIDWANDLSQWLSHKPNDKANNMAVSWHSYNFNTCNNKACWESTVAPVAAQYPVIVGEIGEHGCKHDYIDGLMQWLDEKKINYVAWVWNTWGCDGPALIEDYNGTPTGFGVGYKNHLLQTCN
Arthaldeus pascuellus	Deltocephalinae	ihArtPasu2.1	ApGH5-3	Chr1:253011964-253017666(+)	1	379	GH5_40(59-349)	braker_abinitio	intact	complete	MIDAARCGWLVYTPFVLSPHGVSARFEAVSNMDFAILCILFVIGAASTANAPGGKQNLPMLRGVNRSGTEYQCMKGTKIFDSPNDDATIEKMKDWKINVVRVPLNEGCWFRRYVPHDESSGENYKYEISKWVRRLRNHGMYVILELHWTEGLYDGPSKGSCDSAGALCQKPMPNTEVSVNFWREVAYRFKDDEGIIFDLFNEPFPERAITDKNQAWKCWRNGHDDCNPWFKYEVAGMQDLVNAVREMGAKNLIMLGGLDFANDLEKWEENLPYDSENNLAASMHNYNFNSCTNKDCWERGIGKISKSYPVIVGEIGENDCKHEYIDQLMPYLEERKISYLGWTWNNWDCKDGPSLIKNYDGEPTEYGIGFKNYLAKVTS
Arthaldeus pascuellus	Deltocephalinae	ihArtPasu2.1	ApGH5-4	Chr1:253020346-253021110(-)	1	254	GH5_40(2-223)	braker_abinitio	intact	partial	MEKWIRLLRKNDLYVILELHMTEGLYTTTTGEVGCDVEGATCQKPMPNFETSPKFWKEVANKFKDDEGIIFDLFNEPFPERVIADKDQAWKCWKSGHDECKPGFTYDVAGMDDLIKAVRETGAKNLIMLGGLNYANDMEKWEEYVPRDEENNLAASMHSYNFNPCNKKDCWEAGIGKISESYPVIVGKIGQNDCKHEYIDELMDYLEEKEISYLASTWNDWDCEEGPSLITDYDGTPTTYGVGFKNYLEKVVMP
Arthaldeus pascuellus	Deltocephalinae	ihArtPasu2.1	ApGH5-5	Chr1:253029441-253030478(-)	1	345	GH5_40(20-314)	braker_abinitio	intact	complete	MFKVIGAASATVPLGKQNFPRLRGLNRSGTEYQCMQLSRTPMIFDSPNDEDTIVKMKNWKINVVRVPMNEGCWLKRFVPHDESSGDNYKTEMEKWIRLLRKNDLYVILELHWTEGLYTTTTGEQGCDEEGAKCQKPMPNFETSPKFWKEVADKFKDDEGIIFDLFNEPFPERVIADKEQAWKCWKSGHDECKPGFTYDVAGMNDLIKAVRETGAKNLIMLGGLNYANDMEKWGEYVPRDEENNLAASMHNYNFNPCNQKDCWEAGIGKISESYSVIVGEIGQNDCKHEYIDELMDYLEEKEISYLAWTWNDWNCEKGPSLITDYDGTPTDYGVGFKNYLETVVTP
Dalbulus elimatus	Deltocephalinae	ihDalElim1.hap1.1	DeGH5-1	Chr1:65466227-65474464(-)	1	435	GH5_40(114-404)	braker_abinitio	intact	complete	MVPGISWANDLSQWLTYKPNDEADNMAAAWHSYSFNDCNTQKCWESTVAPVAEQYPVIVGEIGEHGCTHTYIDELMKWMDSKKMNYIAWIASSALADGKNAAAIVAGGKSKSCKNQLRGVNKSGFEYMCVKDLGIHEGPIDDNAVKAMKSWNINTVRIPLNEDCWLGLNNFKAENTGDNYRNAVISYVNVLRKNGIKVVLDLHWTQGYYNGEGAGECVDERAKCQKPMPDKENAPKFWKSVASQFKNDQGIIFDLFNEPFPDKVMKDKNAVWKCWRDGGNACQGFSYNVAGMQDLVDAVRSTGAKNLIMVPGISWANDLSQWLTYKPHDKADNMAAAWHSYSFNDCNTKKCWESTVAPVAEQYPVIVGEIGEHGCTHTYIDELMKWMDSKKMNYIAWVW…
Dalbulus elimatus	Deltocephalinae	ihDalElim1.hap1.1	DeGH5-2	Chr1:93730358-93731386(+)	1	342	GH5_40(24-312)	miniprot_homology	intact	complete	ISFMFQLIGAVYSTVQRGKQNFPMLRGVNRSGTEYACMKGTGIFDSPYDDATIESMKKWNINVVRVPLNEGCWFARYIPRGEYSGEYYKKEIRDWVKRLRKHGLYVILELHWTEGLYDGPSQGSCYENGAKCQKPMPNIEVSVDFWKEVATMFKNDEGIIFDLFNEPFPERAISDRKQAWLCWRNGGDDCPNFKYRVAGMQHLVNAVRGTGAKNLIMLGGLSFANDLEGWKNYLPNDSENNLAASMHNYNFNSCTKKACWDRGIGEIIKTHPVIVGEIGENDCSHQYIDSLMPYLEERGISYLGWTWNTWDCKTGPSLIKNYDGEPTDFGIGFKNFLEKVST
Dalbulus maidis	Deltocephalinae	ihDalMaid1.1	DmGH5-1	Chr1:64010797-64022028(-)	2	429	GH5_40(1-107)+GH5_40(131-405)	braker_abinitio	intact	complete	MQDLVDAVRSTGAKNLIMVPGISWANDLSQWLTYKPNDEADNMAAAWHSYSFNDCNTQKCWESTVAPVAEQYPVIVGEIGEHGCTHTYIDELMKWMDSKKMNYIAWIASSALADGKNAAAIVAGGKSKSCKNQLRGVNKSGFEYMCVKDLGIHEGPIDDNAVKAMKSWNINTVRIPLNEDCWLGLNNFKAEYTGDNYRNAVISYVNVLRKNGIKVVLDLHWTQGYYNGEGAGECVDERAKCQKPMPDKENAPKFWKSVASQFKNDQGIIFDLFNEPFPDKVMKDKNAVWKCWRDGGNACQGFSYNVAGMQDLVDAVRSTGAKNLIMVPGISWANDLSQWLTYKPHDKADNMAAAWHSYSFNDCKTQKCWESTVAPVAEQYPVIVGEIGEHGCTHTYIDE…
Dalbulus maidis	Deltocephalinae	ihDalMaid1.1	DmGH5-2	Chr1:91883461-91884489(+)	1	342	GH5_40(24-312)	miniprot_homology	intact	complete	ISFMFQLIGAVYSTVQRGKQNFPMLRGVNRSGTEYACMKGTGIFDSPYDDATIESMKKWNINVVRVPLNEGCWFARYIPRGEYSGEYYKKEIRDWVKRLRKHGLYVILELHWTEGLYDGPSQGSCYENGAKCQKPMPNIEVSVDFWKEVATMFKNDEGIIFDLFNEPFPERAISDRKQAWLCWRNGGDDCPNFKYRVAGMQHLVNAVRGTGAKNLIMLGGLSFANDLEGWKNYLPNDSENNLAASMHNYNFNSCTKKACWDRGIGEIIKTHPVIVGEIGENDCSHQYIDSLMPYLEERGISYLGWTWNTWDCKTGPSLIKNYDGEPTDFGIGFKNFLEKVST
Doratura stylata	Deltocephalinae	ihDorStya1.hap1.1	DsGH5-1	Chr5:72145334-72149221(+)	1	344	GH5_40(18-314)	braker_abinitio	intact	complete	MYHPIICVLLIAGAAFTANGNVPMLRGVNRSGTEYKCMKGTEVFDSPNDDYTIEKMKEWKINVVRVPLNEGCWFRRYVPHDESSGENYKREIEQWVRRLRGHGLYVILELHWTEGLYSGPSQGSCYERGAKCQKPMPNREVSVDFWREVADRFKDDQGVIFDLFNEPFPERAITDKTQAWKCWKSGGDECSGLLGDYTVAGMQDLVTAVRNTGAKNLIMLGGLSFANDMEGWEENLPEDPEHNLAASMHNYNFNSCTDEACWERGIGEIAMNHPVIVGEIGQNDCKHDYIDRLMPWLEERGISYLGWTWNNWGCGSGPALIKNYDGEPTEYGVGFKNFLAKVVQ
Doratura stylata	Deltocephalinae	ihDorStya1.hap1.1	DsGH5-2	Chr5:72153903-72156661(+)	1	364	GH5_40(28-333)	braker_abinitio	intact	complete	MWSNLHFKNFPDTTQVFGACCEGKKDLPMLRGINRSGTEFNCIKGVGIFDGPDDDASIDAMLKWKINAVRIPLNEDCWCGEKFVENPEFSGTKYQDKIESYVRRLRSRGLYVILELHWSEGQYQGDTQAMDWDNKEKCYEEGAKCQKPMPDKNLAPRFWREVADKFKDDEDIIFDLFNEPYPNSAIKNKDGNEDIEQAWKCWRYGTPQCPGLDSQFEVAGMESLIKEVRSTGAKNLILLGGLRFANHLEGWLENLPDDPEHNLAASMHNYNFNSCTDEACWERGIGEIAKSHPVIVGEIGQNDCKHDYIDRLMTWLEQRGISYLGWTWNHWGCGSGPSLITDDSGTPTEYGEGFKKFVADHVTA
Doratura stylata	Deltocephalinae	ihDorStya1.hap1.1	DsGH5-3	Chr8:33756676-33757737(-)	1	353	GH5_40(24-321)	braker_abinitio	intact	complete	MGSAIAAAQTTEVSAVAGPSSTCKNQLRGVNRSGFEYSCAKGLGISEGPMDDSAIKTMKKWNINAVRVPLNEACWLGIRYEGSNPDEFKAEHVGEKYRKAVIEYVNLLRQNDIKVILDLHWTEGWYAGNGQGECVDERARCQKPMPDKKRAPEFWKSVASQFKGDDGIIFDLFNEPFPDQVMQDKTAAWKCWKEGGSACSGFKYEVAGMQDLVNAVRSVGAKNLVMVGGIEWANDLSQWLTYKPTDEANNMAAAWHSYDFNACNNKNCWESTIAPVSAQYPVIVGEIGQHGCAHDYIDSLMPWLDQKNINYIAWVWNTWSCADGPALISDYNGTPTNFGVGYKDHLTNYKCNA
Doratura stylata	Deltocephalinae	ihDorStya1.hap1.1	DsGH5-4	Chr8:33769505-33770419(-)	1	304	GH5_40(1-272)	braker_abinitio	intact	complete	MDDNAIKTMKKWNVNAVRIPLNEACWLGIRYEGSNPDEFKTEHVGEKYRKAVIEYVNLLRQNDVKVILDLHWTEGWYAGKGQGECVDERARCQKPMPDKKHAPEFWKSVASQFKGDDGIIFDLFNEPFPDQVMQDKTAAWKCWKEGGSACSGFKYEVAGMQDLVNAVRSVGAKNLVMVGGIDWANDLFQWLTYKPTDEANNMAAAWHSYNFNACNNKNCWESTIAPVSAQYPVIVGEIGQHGCAHDYIDSLMPWLDQKNINYIAWVWNTWNCADGPALISDYNGTPTNFGVGFKDHLSRNTCIA
Euscelidius variegatus	Deltocephalinae	RxR_assembly	EvGH5-1	Contig2233:31119-32117(+)	1	332	GH5_40(2-295)	braker_abinitio	intact	complete	MLRGVNRSGTEYACMKGTGIFDSPSDDATIENMKKWNINVVRVPLNEGCWFSSYVPHAEYAGEYYKKAIEDWVRRLRKHGLYVIVELHWTEGLYQGPSQANDWDGNKCYHNAAKCQKPMPDMRLAPNFWKEVSEMFKDDQGIIFDLFNEPYPDRAITNRTQAWNCWRNGKSECTDFEYEVAGMQDLVTAVRNTGAKNLLMLGGLSYSNDLEGWGENLPYDPEDNLAASMHSYDFNACTDQTCWDKGIGKIIKTHPVIVGEIGEEDCTHKYIDKLMPYLDERHISYLGWTWNNWGCGSGPSLIKDYNGEPTEFGVGFRDHLAKVSSCTPIVFV
Euscelidius variegatus	Deltocephalinae	RxR_assembly	EvGH5-2	Contig2233:41857-42855(-)	1	332	GH5_40(2-295)	braker_abinitio	intact	complete	MLRGVNRSGTEYACMKGTGIFDSPSDDATIENMKKWNINVVRVPLNEGCWFSSYVPHAEYAGEYYKKVIEDWVRRLRKHGLYVIVELHWTEGLYQGPSQANDWDGNKCYHNAAKCQKPMPDMRLAPNFWKEVSEMFKDDQGIIFDLFNEPYPDRAITNRTQAWNCWRNGKSECTDFEYDVAGMQDLVTAVRKTGAKNLLMLGGLSYSNDLEGWRENLPYDPEDNLAASMHSYDFNACTDQTCWDKGIGKIIKTHPVIVGEIGEEDCTHKYIDKLMPYLDERHISYLGWTWNNWGCGSGPSLIKDYNGEPTEFGVGFRDHLAKVSSCTPIVFV
Flexamia atlantica	Deltocephalinae	UIUC_Fleat_1.0	FaGH5-1	Contig6:22217641-22218072(-)	1	143	GH5_40(1-113)	braker_abinitio	intact	partial	MQDLVDAVRSTGAKNLVMVGGIDWANDLSQWLNYKPKDKANNMAASWHSYNFNVCKTKDCWESTVAPVAAQYPVIVGEIGEHGCTHNYIDGLMKWLDEKKINYIAWVWNTWDCDSGPALIQDYNGTPTGFGVGYKNHLQQTCK
Flexamia atlantica	Deltocephalinae	UIUC_Fleat_1.0	FaGH5-2	Contig6:22236825-22239994(-)	1	347	GH5_40(27-317)	braker_abinitio	intact	complete	MNSPDGGGGSTSEGRTTVAGPNDKSCKSQLRGVNRAGFEYSCVKNFGIKEGPLDDDAIQKMKSWKINAVRIPLNEDCWLGLYDFNPAYIGQNYRSEVIKYVERLRKNGIKVILDLHWTDGIYSGSGQGECVDSRAKCQKPMPDKENAPKFWKSVASQFKGDDGIIFDLFNEPFPDQVIKDKSAAWKCWRDGGKACPGFQYEVAGMQDLVDAVRSTGAKNLVMVGGIDWANDLSQWLNYKPNDKANNMAASWHSYNFNVCKTKDCWESTVAPVAAQYPVIVGEIGEHGCTHNYIDGLMKWLDEKKINYIAWVWNTWDCDSGPALIQDYNGTPTGFGVGYKNHLQQTCN
Flexamia atlantica	Deltocephalinae	UIUC_Fleat_1.0	FaGH5-3	Contig14:327613-328626(+)	1	337	GH5_40(17-307)	braker_abinitio	intact	complete	MGAATTGNASVGKQNLPTLRGVNRSGTEYSCMKGTRVFDSPSDDATIESMKAWKINVVRVPLNEGCWFRRFVPHDESSGENYQREIAGWVRRLRSHGLYVIVELHWTEGLYDGPSRGACSSEGALCQKPMPNSKVSVNFWKEVADMFKDDEGIIFDLFNEPFPERAITDKDRAWKCWKNGHDDCKPWFKYEVAGMQDLVNAVRATGARNLVMLGGLDFANDLEKWEEYVPYDSESNIAASMHNYNFNSCTVRDCWERGIGKISKKYPVIVGEIGENDCKHDYIDGLMDYLEEKKISYLGWTWNNWDCKTGPSLIKNYDGEPTEFGIGFKNYLAKVSS
Flexamia atlantica	Deltocephalinae	UIUC_Fleat_1.0	FaGH5-4	Contig14:331509-366098(-)	1	658	GH5_40(337-628)	braker_abinitio	intact	complete	MRIVGGAPLTEKSHPFIVLITFPGSFCGGSIISKRYVLTAGHCMFRDYALESINVVAGLHDRNEGPIAPQVRIYSVEQKIIHKFFEQGQSSAPLNDIALVRVSRDIEFSDYIQPACLPFNLDDKKFPGAEIMGWGVTAEDGRPSRFVRGAYVSLISDKDCSRVKWTEGWVLNFNSHFCAFSRTADSCQGDSGGPVFVKDDSDTYYQVGIVSFGETSKHRHWGTDTATDPLTGVPMFLSRSEKQANTDIGALTLLQTLYQVFRCSRYSLVRRGLSPLRQARAIHEVYLRSAHTANTSRGPDLTYNGVAVCTTAVHAYELRHALGAAAATVPLGRKRFPRLRGVNRSGPEYSCMKSPRVFDGPSDDETVRKMAEWKINVVRVPMNEGCWLKKDVPHDESSG…
Hishimonus sellatus	Deltocephalinae	ASM5569730v1	HsGH5-1	Chr2:226609712-226612020(+)	1	376	GH5_40(60-348)	braker_abinitio	intact	complete	MSKLILLLILLVHNNGHAKPGGSGKKRPPKAAHDKPHHDHASPAHGHTPASTQSGKVIKKQLRGVNRSGTEFACVGGYAIFDGPSDDKSIESMKKWNINVVRVPLNADCWLGVNGLKPEYSGEKYRSAIIDYVHRLRHHDLSVIVDLHWTNGRFTGAGCICLEEGAKCQKPMPDKKHAVDFWKSVAKEFGKDENIIFDLFNEPYPDMVYWDKKACWNCWKHGGDACKEFSYPVVGMEELVSAVRSEKAINPLMVGGINWSSDLRMWREHVPKDPLNKIVASWHAYALNPCNKTECWSEMIEPIAKEYSVIVGEIGEVDCGHSYIDALMEWLDKHDISYLAWTWNNWKCRDGPSLITDYDGTASKYGEGFKNHLSKK
Hishimonus sellatus	Deltocephalinae	ASM5569730v1	HsGH5-2	Chr2:226631213-226651018(+)	2	913	GH5_40(1-249)+GH5_40(261-469)	braker_abinitio	intact	complete	MKSWKINVVRVPLNEDCWLGINGHKAEYTADNYKKAVIDYVNVLRKNDLKVILDLHWTDGLYTGNGQGECVDKAAKCQKPMPDKENAPKFWESVAKQFKDDDGIIFDLFNEPFPDMVMSDKTAAWKCWRDGGSACTGFQYEIAGMQDLVNAVRSVGAKNLVMVGGITWANDLSQWLNYKPDDKANNIAASWHSYNFNSCNSKSCWESQVAPVAAKYPVIAGEIGEHGCTHSYIDGLMQWLDEKKISYVGTTRFDYLAGGKQIRGVNRSGGEYSCVGGYAVFEGPTDDQAIKNMKKWNINAVRIPLNEECWLGASWLKPAYSGGNYRDAVQQYVKLLRQNDLAVILDLHWTSGSFNGSGCICPGVKEAKCQKPMPDAEYATEFWKSVATTFKTDENVIFD…
Hishimonus sellatus	Deltocephalinae	ASM5569730v1	HsGH5-3	Chr2:226654619-226658578(-)	1	450	GH5_40(125-418)	braker_abinitio	intact	complete	MYKKPRWRRWGLDGDAIYAPSWELTPDALCHVATANPNNHNNHNQHNQHTKHPQQNKHQQHPQQNKHQKHPQQNKHQQHPQPGQHNQHQKPHGHATGAAAAAAVGASAVAVGAAAAGGGGHTLPHLHGVNRAGTEFACIKGDGIFTEGPVDDASIDNMLKWHINAVRIPLNEDCWLGHNVKAELGGKTYQDEIKGFVKRLKAKGMYVILDLHWTEGLYSGEGQGSCTEEPAKCQKPMPDKKYAPEFWKEVATAFKNDDHVIFDLFNEPFPDAVIKDKSAAWKCWQKGGDACKKDGNDAFPFEPAGMEDLLKAVRDAGANNLCMLGGLTWANDLDGWLDHVPKDDKNIAASMHSYNFNACSNRDCWDKGIGKIREANYPVIVGEIGEKGCGQAYIDDLMP…
Hishimonus sellatus	Deltocephalinae	ASM5569730v1	HsGH5-4	Chr3:6531493-6533060(+)	1	346	GH5_40(28-317)	braker_abinitio	intact	complete	MGFYIVSLLSVLVAVATTKTPGGKQNFPMLRGINRSGTEYACIKGTGIFDSPSDDATIQNMLKWSINVIRVPLNEDCWLGRNVPQENYGGIHYQEAIKDWVDRLRKHDLYVILELHWTEGLYKGSGQGACYDQAAKCQKPMPDLKYAPVFWKSVASMFKDDEGIIFDLFNEPFPEQAIPDETQAWKCWKNGGDSCPGFEYEVAGMEDLLKAVRETGASNLVMLGGLRWANELDGWLDYLPDDPENNLAASMHSYNFNSCIDQACWDKGIGKIIATHPVIVGEIGENDCTHEYIDKLMPYLDERRISYLGWTWNNWDCKDGPSLVSDYDGNPTNFGIGFKNHLAKFN
Macrosteles quadrilineatus	Deltocephalinae	UCM_ALF_1.0	MqGH5-1	Contig1:35362397-35363398(-)	1	335	GH5_40(18-306)	miniprot_homology	intact	complete	VIGAVYSTVQRGKQNFPMLRGVNRSGTEYACIKGDGIFDSPYDDATIENMKKWNINIVRVPLNEGCWFARWVPRAEYAGDNYQTKIKEWVQKLRGHGLYVIVELHWTEGLYKGPAQGACYEYGAKCQKPMPNQEVSIDFWKDVANMFKGDEGIIFDLFNEPFPDRAIEDRDQAWRCWKNGGDDCPGFEYRVAGMQDLVYAVRNTGAKNLIMLGGLNFANDLEGWTNYLPYDPAYNVAASMHSYNFNSCIDKKCWDKGIGTIIKTHPVIVGEIGENDCSHQYIDKLMPYLEERGISYLGWTWNNWNCKDGPSLVKNYDGEPTKFGIGFKNFLAKVA
Macrosteles quadrilineatus	Deltocephalinae	UCM_ALF_1.0	MqGH5-2	Contig2:78115257-78116447(-)	1	396	GH5_40(76-364)	miniprot_homology	intact	complete	VGSALAGSDDEAAKKLLKQTPEVPAIPTKNGQYIFVPNPNSSGSSHSPSSSNPSNPTSSSTSPVVAGGKTKSCKNQLKGVNRSGFEYSCVKDLGISEGPLDDNAVNTMKSWNINAVRIPLNEDCWLGLNNFKAEYTGDKYRNAVINYVKRLRQNNIKVVLDLHWTDGIYKGDGQGECVDERAKCQKPMPDRLNAPTFWKSVANEFKNDNGVIFDLFNEPFPEKVMNDKSKAWQCWRDGGNACTGFAYEVAGMQELVNAVRSTGAKNLVMVGGIAWANDLSQWLTYKPNDEANNMAAAWHSYDHNACNNQNCWESTVAPIAEQYPVIVGEIGEHGCTHNYIDKLLKWLDSKNINYIAWVWNTWDCSSGPALIQDYNGTPTNFGVGYKEHLSKSTCNA
Neoaliturus tenellus	Deltocephalinae	CTen_1	NtGH5-1	Chr4:51305527-51311593(-)	1	357	GH5_40(27-323)	braker_abinitio	intact	complete	MIFSLFCILWVLGVFATADTPFGKQKFPVLRGVNRSGTEYACIRGTGILDSPEDDAIVEATIQNMLKWNINVVRVPLNEDCWLGTNTNTKELEKFTGQNYRNKIIDFVKRLRSHKLYVILELHWSQGLYKGPGSACYEQAAKCQKPMPDLEYAPQFWKSVAETFKSDEAIIFDLFNEPFPDSIITNWDAAWKCWKEGGDSCQGFEYKIAGMQHLVKAVRDTGATNLIMLGGLRYANELEGWSDYVPYDPQNNLAASMHSYNFNACIDKACWDKGIGNIYKNYPVIVGEIGENTCTHDYIDQIMPYLDEKSISYLGWTWNAWDCKTGPSLVSSDNGEATPFGIGFKNHIAGKENVKAP
Neoaliturus tenellus	Deltocephalinae	CTen_1	NtGH5-2	Chr1:9364940-9374234(-)	3	1200	GH5_40(183-472)+GH5_40(544-833)+GH5_40(881-1171)	braker_abinitio	intact	complete	MFVVDTEKFGSSHCSDAVSINKAGLETARRAVLGSVLGDLDDKTINKLLNHVPEIPAIPTKNGYYIFVPNAKSNTTPLKDNNIKNIHDTPSTQGTSPKPKLPEHRATISGTPESSKQVQNALPKIQPKVDIPSKSSPSPSVPPYSTACGNANSNLPSLTSSGLNPPGNTAVSAPTSNNKSCGKQLRGVNRSGAEYSCVKGFGIFEGPIDDNAVKTMKSWKINVVRVPLNEDCWLGINGHKAEYTGDNYKRAVIEYVKVLRKNDLKVILDLHWTDGLYTGNGQGECVDKAAKCQKPMPDKENAPKFWESVAKQFKDDDGIIFDLFNEPFPDMVMNDKTAAWKCWKNGGSDCQGFKYEVAGMQDLVNAVRSAGAKNLVMVGGITWANDLSQWLNYKPVDKA…
Nephotettix cincticeps	Deltocephalinae	ASM2337572v1	NcGH5-1	Chr6:31520053-31523817(+)	1	370	GH5_40(48-339)	braker_abinitio	intact	complete	MCPKMNSHSCQATQMMQLIKMQVLSSSLAQPDDGTVSAVVAGPNNKSCKNQLRGVNRSGFEYACAKGFGISEGPMDDSAIKVMKTWKINTVRVPLNEYCWLGLGDFKPEYSGINYRNAVIDYVNLLRQNDIKVILDLHWSEGYYSGKNQGECVDTRAKCQKPMPDKANAPRFWQSVASQFKNDDGIIFDLFNEPFPDQVINDKTAAWKCWRDGGSACPGFQFEVAGMQDLVNAVRSVGAKNLVMVGGIDWANDLSQWLSYKPEDEANNMAAAWHSYDFNNCNKKKCWESTIAPVAAQYPVIVGEIGEHDCDHKYIDGLMSWLDEKNINYIAWVWNTWDCAKGPALITDYNGTPNGFGIGFKNHLMSTCNA
Nephotettix cincticeps	Deltocephalinae	ASM2337572v1	NcGH5-2	Chr6:31528527-31530855(+)	1	400	GH5_40(78-369)	braker_abinitio	intact	complete	MSVGVATVLSSSLAQLDDATVKKILQQTPEIPAIPTKNGQYIFVPNSPKGESSPSQSPSYSGSTTAGSVVAGPNNKSCKNQLRGVNRSGFEYACAKGFGISEGPVDDSAIKVMKTWKINTVRIPLNEYCWLGLGDFKPEYSGINYRNAVINYVNLLRQNDIKVILDLHWSEGYYSGKNQGECVDTRAKCQKPMPDKANAPRFWQSVASQFKNDDGIIFDLFNEPFPDQVINDKTAAWKCWRNGGSACPGFQFEVAGMQDLVNAVRSVGAKNLVMVGGIDWANDLSQWLSYKPEDEANNMAAAWHSYDFNNCNKKNCWESTIAPVAAQYPVIVGEIGEHDCDHKYIDGLMSWLDEKNINYIAWVWNTWDCAKGPALITDYNGTPNGFGIGFKNHLMSTCNA
Nephotettix cincticeps	Deltocephalinae	ASM2337572v1	NcGH5-3	Chr8:90072683-90086537(+)	3	838	GH5_40(65-354)+GH5_40(400-628)+GH5_40(629-837)	braker_abinitio	intact	complete	MLGERRPIQAHPPFRFLFNSRCVSSHRSIPPRIHPIQEFRLGRDLPLVIGAASSANLPGGKQNFPRLRGVNRSGTEYNCMKGTTIFDSPNDDATIENMKKWKINVVRVPLNEGCWFRRYVPHDESSGDNYKQAINEWVRRLRAHGLFVILELHWTEGLYSGPSQGSCYEKGAKCQKPMPNLEVSPRFWTDVANMFKDDQGIIFDLFNEPFPERQITDRNQAWKCWKTGRHECPGFEYEVAGMQDLVNAVRETGAKNLIMLGGLSFANDLEGWRENLPYDPEDNLAASMHNYNFNSCTNIDCWERGIGAIAKTHTVIVGEIGENDCKHDYIDKLMPYLEERQISYLAWTWNNWDCKNGPSLIKNYDGEPTEFGIGFKKYLETVVFGALYTENVPRGKQNF…
Sophonia orientalis	Evacanthinae	ihSopOrie1.hap2.1	SoGH5-1	Chr3:146507033-146515260(-)	1	350	GH5_40(29-321)	braker_abinitio	intact	complete	MKCFQAVHSKEATAANSLKITSKADIQGKQLRGVNRSGGEYSCINGFGILEGPTDDAAIQAMKNWKINTVRIPLNEECWLGLNKKDKAYTGKNYRNAIIDYVTRLRNNDMNVILDLHWTRGNYTGVGAGCSVEDAKCQKAMPDKKYAPRFWQSVANNFKKDTGVIFDLFNEPFPDMVLWDRAAAWKCWRDGGSACPGFGFEVAGMQDLMTAVRSTGARNLVMVGGVHWGGDLGTPGQGWLDYRPRDPYNNIAASWHSYNFGGCNNTECWETKVAPVAAKYPVITGEIGQTDCKSDYIESLMSWLDQRNASYVAWTWNTWGCKDGPALISNYDGTPNDFGKGYMAHLQKLA
Sophonia orientalis	Evacanthinae	ihSopOrie1.hap2.1	SoGH5-2	Chr7:84889729-84891819(+)	2	696	GH5_40(1-257)+GH5_40(376-665)	braker_abinitio	intact	complete	MKKWNIDVVRIPLNEDCWLGINGHTASYIGDNYISAVKSYVSLLRKNDLKVILDLHWTDGIYGGKGQGDCYDKTAKCQKPMPDKENAPKFWASVAAAFKDDDGVIFDLFNEPFPDMVIDDKTSAWKCWRDGGSACTGFSYEVAGMQDLIDAVRSAGAKNQVMVPGITWSNDLSQWLDYLPTDSANNIAASWHSYNFNSCNNKNCWDSQIAPIAEKYPVIVGEMGEHGCSHTYIDGLMDWLDEKKISYVGWTWNTWDCSSGPALISSYDGTPTDFGKGLRDHLQSTTVSDTCSASSNSGSTSGTSTSSSSGSTSGTSTSSTSTPSTSSSTTTSTASDSSKSSSASNAVTTSSSTTSSSTSGSSSSSSSSSSGGASSKTLRGVNRSGSEYSCVKNLGIFEG…
Stragania apicalis	Iassinae	ihStrApic1.hap1.1	SaGH5-1	Chr2:147880442-147881383(-)	1	315	GH5_40(2-289)	miniprot_homology	intact	complete	RLRGINRSGAEYSCVKNTGIFDGPVDDNTIHNMKKWNINVVRIPLNEDCWLGINGHTASYIGKNYKNAVIDYVRRLRKNGLHVILDLHWTDGIYEGKGQGECLDKAAKCQKPMPDKENAPKFWESVAKQFKNDKGVIFDLFNEPFPDIVMNDKTAAWECWRNGGRSCSGFQYEVAGMQDLVDAVRSTGAKNLIMVGGLTWANDLSQWKEHVPDDSEGNIAASWHSYNFNACNYIDCWESQIAPVAANYPLIVGEIGEHGCTHTYIDGLMKWLDEKNIGYLGWTWNTWDCSDGPSLISDYNGTPTNFGKGLHDHLI
Stragania apicalis	Iassinae	ihStrApic1.hap1.1	SaGH5-2	Chr2:147893723-147899638(-)	4	1578	GH5_40(139-424)+GH5_40(516-805)+GH5_40(897-1186)+GH5_40(1257-1546)	miniprot_homology	intact	complete	IDLDDAIIQKLLKKVPEIPAIPTKNGYYIFVPSLPHNALSQQTYQSNTMTPSSQGNQGTQEVGGSKFSSSYVVLNNTASLTNVGNSNSPSGATSFVTSSQGSDNTHHSEETTTSSSSWISTSGTTSKIGMENSFSTGTSINRSGAEYSCVKNLGIFEGPVDDDAIKNMKKWNINVVRIPLNEDCWLGINGHTAAYIGENYKKAVIDYVNLLRKNGLSVILDLHWTGGLYQGNGQGECVDKAAKCQKPMPDKEYAPKFWQSVAKQFKNDNGIIFDLFNEPFPDMVMNDKTAAWECWKNGGKSCSGFQYEVAGMQDLVNAVRDTGAKNLVMVGGITWSNDLSQWMKFVPKDEANNIAASWHSYNFNSCNDKNCWESQVAPVAAKYPVIAGEIGEHGCTHTY…
Acericerus heydenii	Idiocerinae	ihAceHeyd1.hap1.1	AhGH5-1	Chr5:123944115-123946082(-)	2	657	GH5_40(59-346)+GH5_40(410-656)	miniprot_homology	intact	complete	ELDEATVQRLLQQVPEIPTIPTKNGYYIFVPSPKCNCESKPNSKVMIKGGITEKYKVPQLRGVNRAGLEYPCIQGWGLVDGPTDDASIQAMKKWNVEIVRLPLNEDCWLGINGVNGAFSGENYQKAVSDYVKRLRSNGLRVVLDLHWSDGIYTGQGTKCGDHKATCLKPMPDAENAPKFWKSVAQQFKNDDSVIFDLFSNPSPDKAIINKDSAWKCWKNGGDACFGFQYKIAGMQDLVNAVRETGANNPLMISGIRSGNDLSQFVKYAPNDPKGKIIASWHSFNDDVCNNEKCWEEDLVPVAAKYPIIAGAIAEKGCTHNYIDKLMNWLDKKEISYLGWTWNPWDCSSGPSLISDFNGTPTEYGKGLRNRMTGKKQTTSPSTGLNTGSSNSPIATKPGS…
Acericerus heydenii	Idiocerinae	ihAceHeyd1.hap1.1	AhGH5-2	Chr5:123958909-123960873(+)	2	656	GH5_40(2-290)+GH5_40(338-627)	miniprot_homology	intact	complete	EQMRGVNRAGFEYACAQGWGVTDGPIDDASIKAMENWNVEVVRLPLNEDCWLGINGMNTATSGENYRSTVADYVKRLRSHGLKVILDLHFSDGVYNGPGWVECSDYRAACKKPMPDAANAPTFWKSVAEKFKNEEGVIFDLFNNPDPGRAIYNADSAWKCWRDGGKECTGFPYEVAGMQDLVNIVRQTGANNPLMIGGIRSANDLSKFLQYVPTDPQGKIIASWHSWKDHQCNNEKCWEREIAPVLDRYSVIVSEIGEGGCSHDYSTKLMDWLDKNKISYLLWTWNTWACSSGGLISDYKGTPTEYGEGLYNRIAKKSATMPLKKGKTQRKGKQFLEKQLRGVNRSGAEYSCVKNLGIFEGTVDEKSIKSMKKWKINVVRIPLNEDCWLGINGHRGDLI…
Amrasca biguttula biguttula	Typhlocybinae	NBAIR_Lhop_PB_4.1	AbbGH5-1	Contig2068:94838-116781(-)	1	551	GH5_40(225-514)	braker_abinitio	intact	complete	MSTTYKVLTLIPPTPDPSIKNSNTSFISKPDNSTPYQQAHKQNILAKEAEEKARRAREAREKDELDRARRAERKRAIVDMTRDGNQEGVMDSLLEALQTGSAFSRDQRRKRQQRPRVDGAERRAQLNRSRSRTGLVSRELKSFEVSTGVRQGDGLSPLLFNLVLEDALKKTKQEQGGIAIGRRIQVLAFADDVALVAESKDDLIRLTRILIMEAKTESSGALTKLLRGVNRSGGEYCCVQNLGFYQGPIDDVAIKAMRTWNINAVRLPLNEDCWLGINGYPKQYIGVNYQNAITDYVKRLRSNGLTVILDLHFSDGLYQGAGQGACVNIRAECQKPMPNKDHSVDFWKSVASMFKDDSGVIFDLFNEPFPDQVINNKTKAWECLQLGGSSCPGFQYKVA…
Amrasca biguttula biguttula	Typhlocybinae	NBAIR_Lhop_PB_4.1	AbbGH5-2	Contig2358:61664-69270(+)	1	341	GH5_40(32-314)	braker_abinitio	intact	complete	MAEGCLSRARTRDSRPSTILHEINGVALLKKYQGVNISGGEYRCLQDGKAFEIPPDQNTANALKSWKINLVRLPLNSDCWIKNTNNYQGQVAAFVGLLRGNGIAVVLSLFWSSGLMKGPADVTFCNVKEAKCQKAMPSEPDGSRFWTDVAKKFKNDAEIIFDLFNEPFPDRVARRSHREVWTCWRDGGRQCPWIPFPVAGMQRLVNVVRASGATSNPIMVAGVNFANDMTGWAQYAPSDRFNKVVASFHVYKNNYFNNITVFGPNLLRITRNHQVIVGEFGQHGCRSDWTNPLMQWLDRANIGYIAWTWNVWACDNLGLISNTNGSPTTYGEKIKEHYLNH
Amrasca biguttula biguttula	Typhlocybinae	NBAIR_Lhop_PB_4.1	AbbGH5-3	Contig2358:77723-83139(-)	1	350	GH5_40(32-320)	braker_abinitio	intact	complete	MSYPFINANYGFTPSVQIIIQCEIRCSTLSKKYRGVNISGGEYRCVKDGGVFEIPPNLTTIHALKSWNINLVRLPLNSECWLGLKNYGGKSYRDEVIAFVNLLRKHKFAVVLSLFWSTGQMKGPSDVTSCTEIDAKCLKAMPDKENSPTFWKQVASKFKNDEEIIFDLFNEPYPDRIANTSDKEASWNCWRYGEDKCPWTPFSVAGMQTLVDIIRAAGAKTNPVMVAGLDFANHMDGWAQHAPQDKENKVVASFHVYRHNFINDFHKFGPTLLKIKETHGVIVGEFGQLGCTADWINPLMQWLDSEDIGYIAWVWNVWDCAKSIGLILDVHGTPTIYGEAVKTNYLSHKG
Amrasca biguttula biguttula	Typhlocybinae	NBAIR_Lhop_PB_4.1	AbbGH5-4	Contig3725:50516-61160(+)	4	1569	GH5_40(169-422)+GH5_40(506-795)+GH5_40(888-1177)+GH5_40(1249-1538)	braker_abinitio	intact	complete	MRGVFTCVLLCSLAVLDFNRAIEIEDDVLRQLLKTPTVIPTRGGYYIFVPSKNSSDLQIEGPQNPNQLPGSNQSPANVAPPTNAGGENSNDFQTLNIDKISEASEENRAGNQESENGEVADEETDDSNGESDSSNEETNSSNEETNSSNEETNSSNEETNSSNEDNETDGAESSCTKGTGVFNGPTDQASIDAMKKWNIQVVRIPLNQDCWLGVNEFSWGNDVGDNYRKAVTEYVDLLRKNDIKVILDLHWSDGSYQGIECSDFSAKCQKPMPDTFHSVEFWKSVATQFKNDDSIIFDLFSSPSPDQGIQDKDAAWKCWRNGGNDCASGSYWNVVGMQDLVNAVRETGAENQLMIGGLRSANDLSQWEQYVPNDPKNKIIASWHSYKESECNTKECWEK…
Amrasca biguttula biguttula	Typhlocybinae	NBAIR_Lhop_PB_4.1	AbbGH5-5	Contig4475:192-1145(+)	1	317	GH5_40(4-285)	miniprot_homology	pseudogene	complete	LTPRLRGVNRSGLEFTCVKGNNMFDGPSDEASIKAMKTWGINAVRVPLNSDCWLGINNLSPSVSGATYIAAVKNYVSILRRNGMSVILDLWSDGFYPNTCDNTAKCQKPMPDATRAPAFWTSVANTFRGDDHVIFDLLNEPYPDFFYMDKPTAWRCWKTGGPACPNFPYPVAGMQTLITMIRATGATNPIMLGGLNFASDLNLWLNNVPTDPLGKIIASWHAYAKNPCNNTKCWQTMINPLSKYPIVVGEVGETDCTHQYLDTLLPWLDQRGISYLAWTWNTWDCKIGPALISNYDGTPTQYGLGYKNHLLTTKNMN
Empoasca fabae	Typhlocybinae	EFab_1.0	EfGH5-1	Chr6:58388597-58391905(-)	2	717	GH5_40(13-307)+GH5_40(401-689)	braker_abinitio	intact	complete	MNEVAQHPVHGNQEARTGKLRGINRSSAEYSCVQNLGIFEGPVDDNAIQNMKKWKINVVRIPLNEDCWLGINGHNPNYSGQKYQSAVEDYVKRLRNNKLSVILDLHWSDGIYGGQGQGSCYDVTAKCQKPMPDKENAPKFWKSVAAKFKNDNGVIFDIFNEPFPDMVISDKTQAWKCLRDGGSSCPGFQYQIAGMQDLVNAVRSTGAKNLIMSPGLTWTNDLSRWLEFVPKDSANNIAASWHSYDFNGCNTQNCWDSQIAPIAAKYPVIAGEIGQHGCNHDYIDKLMPWLDQKKINYLGWTWNTWDCSSGPALISNYDGTPTGFGQGLFNHLTKKTQSSQSNKPNPNKSSGKPSTNKPAKPSKPTNGGQSSKPNTNKPSSPPTNNNQKPNQGSSTNPLS…
Empoasca fabae	Typhlocybinae	EFab_1.0	EfGH5-2	Chr6:58395852-58397198(+)	1	205	GH5_40(1-177)	braker_abinitio	intact	partial	MPDKKNSPRFWESVASDFKDDHGIIFDIFNEPFPDQLIQNQTQAWICLRDGGKACPGFEFEIAGMQDLVNAVRGTGATNLIMSPGLAWTNNLSHWVEFKPKDPANNIAASWHSYNNEYCNNTKCWEEQVAPVAAQYPVIVGEVGELDCTHAYVDTLIPWLDSKNINYVAFVWNTWDCASQSALIKDYDGTPTNYGVGVRDHLQDS
Empoasca fabae	Typhlocybinae	EFab_1.0	EfGH5-3	Chr6:58406275-58407240(+)	1	321	GH5_40(1-288)	braker_abinitio	intact	complete	MRGVNRAGSEYACVQGNGIFEGPVDQNSIDIIKSWKVNVVRVPLNEDCWLGTRGFNVNYSGENYRKAIDDFVRLLRKNSLYVIVDLHWTDGLYGGPGQGSCYDVAAKCQKPMPDKDNAPDFWKSVANRFKDDTGIIFDIFNEPFPDQPISNKTQAWVCLRDGGSACPGFKYEVAGMQSLVDAVRNTGAQNLIMSPGLEWTNDLSRWLDFKPNDPLDKLAASWHSYGWNSCNNQACWDSKIAPITAQYPVIAGEIGQHGCAHDYIDQLMPWLDQKKINYLGWTWNTWDCSSGPALISNYTGTPTEYGKGLYNHLIKLGLGST
Empoasca fabae	Typhlocybinae	EFab_1.0	EfGH5-4	Chr6:58408110-58421388(-)	3	1373	GH5_40(300-584)+GH5_40(693-984)+GH5_40(1056-1345)	braker_abinitio	intact	complete	MGLRGVLVCVLVCALAVLNTNKAVEIEDGVLKQLLNTPAVVPTKGGYYIFVPSKNSTENANQNTNNQLAGPNSNQNSNSNNNQGNPGATQNNVIIVVPPNSNTSPSGNGNADGKNKPAGQNSNSNENKPVTNNDQKSNSDQNKKPADSNENNKPSDSNENEKPADSNENEKPADSNGNEKPSDSNENEKPADSNENEKPADSNENEKPADSNDAQKPADSNGDKNDDSKDNQNPADSDKKSDSNDSNKPDESDQNSKETEDNKPPIPECCKAKGKKTGGQSNASEEKPKPASDVKPLIPQSRGVNRASAESQCTKGLGVFDGPTDQASVDAMKKYNIDIVRIPLNQDCWLALNEFSWGEYFGEPYRKAVNEYVRLLRSNGIKVILDLHWSDGSHQTGQC…
Empoasca fabae	Typhlocybinae	EFab_1.0	EfGH5-5	Chr6:60994001-61000641(-)	2	946	GH5_40(179-464)+GH5_40(627-918)	braker_abinitio	intact	complete	MGLRGVFVCALICALASPNGNGDGNNNAADKNAGLNDKSNENKPADANNNQKSDSNQNEKPADSNEGQKPDTNENNKPANSDENNKPVDSNEAQKPADSNGDKNDNSKDSKNSADSGKNSDSDDSNKPNDSDQNSKGAEDNKPPIPECCKAKGKKTGDQSNGSEEKPKPTSDVKPLIPQSRGVNRASAESQCTKGLGVFDGPTDQASVDAMKKYNIDIVRIPLNQDCWLALNEFSWGEYFGEPYRKAVNEYVRLLRSNGIKVILDLHWSDGSHQGAKCQDFSAKCPKPMPDSYNTPNFWKSVANQFKDDDSIIFDLFNNPHPNWALSDYDLSWKCWRDGGNDCFQGIHYNVAGMQDLVNAVRETGADNYVMLGGLSDANDLSQWEQWVPKDPKNKIMAS…
Empoasca fabae	Typhlocybinae	EFab_1.0	EfGH5-6	Contig1:1923421-1926329(-)	1	338	GH5_40(24-308)	braker_abinitio	intact	complete	MKIAIACLFIILQVLLHEAAGAGKFKGVNHSGTEYTCLRGNGVFEGPTDQNAVNAMKTWRINMVRIPLNSDCWLGNRNDYKNQITAYVNLLLKNGISVVLTLMWSNGANTSKLPTTGFCTEPAANCLKPMPDATFAPVFWLQVARWFKYNNNIHFDLFNEPYPDRVSLVPRSSDQVWKCWRNGGNACFWITYKCTGMQQLVSVIRYTGATNPIMISGVNFANDMTGWLANVPYDRLNNIIASFHVYRNNYFNRVAQFGGTITAIQRSHQVIVAEFGQGDCKFDWVYALMRWLDGVGISYLAWTWNLWGCQVNNGLISDWNGTPTGYGAGIRSHYLTGR
Eurhadina loewii	Typhlocybinae	ihEurLoew2.1	ElGH5-1	Chr6:7815076-7815912(-)	1	278	GH5_40(11-274)	braker_abinitio	intact	complete	MFLQVIFLTKADDPKLIRGINRSGAEYTCVQNDGIFEGPVDDAAVTAMMTWNINAVRTPLNEDCWLGINGHNPAYSGLNYQNAVIEYVKRLRDNDLTVILGLHWTDGRYSGAGQGACYDEAAICQKPMPDMVNAPKFWKSMATQFKDDDGIIFDLFNEPFPDQVMTDNTAAWGCWRDGGSSCTGFEYEVAGMQDLVDAVRSTGSTNQVMVGGLTWANDLSRWVEFAPNDSTGNLVASWHSYSGNACNDEVCWESVIVPLAEEYTVIGEDDCSHGLSTS
Eurhadina loewii	Typhlocybinae	ihEurLoew2.1	ElGH5-2	Chr6:7835675-7836160(+)	1	161	GH5_40(2-133)	braker_abinitio	intact	partial	MCLRDGHSACCKIPYEVAGMQDLVDAVRSTGATNPIMVGGIGFSNNLDQWLNYVPKDPLKRIVVSWHNYDTSACNNVSCWEAVIAPIALQYSVVVVGEIGDTDCTHEYIDQLMPWLDCKGISYLGWTWNVWDCESGPALITDYSGTPTNYGVGLRDHLTST
Hebata decipiens	Typhlocybinae	ihEmpDeci1.1	HdGH5-1	Chr3:103869807-103871463(+)	1	336	GH5_40(18-308)	braker_abinitio	intact	complete	MPEHCAVVAAVSAGATNEARNGRLRGVSRSSAEYACVQNNGIFEGPVDDNAIQSMKTWNINVVRIPLNEDCWLGINGHNPLYSGPKYQEAVKDYVQRLRNHDLNVILDLHWSDGHYYEGNCQDYSAKCQKPMPDKINAPTFWKSVATTFKNDDGVIFDIFNEPFPDRLISDSTQAWKCLRDGGSACPWIQFEAVGMQDLVNAVRSTGAQNLIMVPGLSYTNDLSRWLEFVPEDSANNIAASWHSYDFNACNYKDCWDREIAPIADKYTVIVGEIGQEGCAHNYVDQLMPWLDERNMNYLGWTWNNWDCSSGPALISDYNGTPTNFGVAIRDRFKKA
Hebata decipiens	Typhlocybinae	ihEmpDeci1.1	HdGH5-2	Chr3:103881901-103886429(-)	1	345	GH5_40(27-317)	braker_abinitio	intact	complete	MTFSRTLSSGLMCYFLVAAVSAGATEEARNGRLRGVSRSSAEYACVQNNGIFEGPVDDNAIQSMKTWNINVVRIPLNEDCWLGINGHNPLYSGPKYQEAVKDYVQRLRNHNLNVILDLHWTDGHYYQGNCQDYSAKCQKPMPDKINAPTFWKSVATTFKNDDGVIFDIFNEPFPDRLISDSTQAWKCLRDGGSACPWIQFEAVGMQDLVNAVRSTGAQNLIMVPGLSYTNDLSRWLEFVPEDSANNIAASWHSYDFNACNYKDCWDREIAPIADKYTVIVGEIGQEGCAHNYVDQLMPWLDERNMNYLGWTWNNWDCSSGPALISDYNGTPTNFGVAIRDRFKKA
Hebata decipiens	Typhlocybinae	ihEmpDeci1.1	HdGH5-3	Chr3:103891529-103898715(+)	2	673	GH5_40(27-317)+GH5_40(355-645)	braker_abinitio	intact	complete	MTFSRTLTSGLICYFLVAAVSAGATNEARNGRLRGVSRSSAEYACVQNNGIFEGPVDDNAIQSMKTWNINVVRIPLNEDCWLGINGHNPLYSGPKYQEAVKDYVQRLRNHDLNVILDLHWSDGHYYEGNCQDYSAKCQKPMPDKINAPTFWKSVATTFKNDDGVIFDIFNEPFPDRLISDSTQAWKCLRDGGSACPWIQFEAVGMQDLVNAVRSTGAQNLIMVPGLSYTNDLSRWLEFVPEDSANNIAASWHSYDFNACNYKDCWDREIAPIADKYTVIVGEIGQEGCAHNYVDQLMPWLDERNMNYLGWTWNNWDCSSGPALISDYNGTPTNFGVAIRDRFKKRAAVSTGATEEARNGRLRGVSRSSAEYACVQNNGIFEGPVDDNAIQSMKTWNINV…
Hebata decipiens	Typhlocybinae	ihEmpDeci1.1	HdGH5-4	Chr3:144970890-144973957(-)	2	288	GH5_40(25-126)+GH5_40(127-282)	braker_abinitio	intact	partial	MVSRSLLSGLLCHILVLSHSVYGNEQARKGLLRGINRSGAEFTCVQNNGIYEGPIDDDAIQSMKKWNINVVRIPLNEDCWLGINGHNPTYSGPNYRQVIEDYVKRLRNHQLNVILDLHWSDGPTNGAATFKNDDGVIFDMFNEPFPDMAISDDTQAWKCLRDGGSACPGFEYEMAGMQDLVNAIRNTGARNMIMSPGLHWNGDLSRWLEFVPNDPANNIAASWHNYNTGCANQECWTRQISPIVGKYPIIVGESGQTGCSHTYVDQLWSWLDQQNQYKCVQWIGMDLE
Hebata decipiens	Typhlocybinae	ihEmpDeci1.1	HdGH5-5	Chr3:147823834-147825387(+)	1	148	GH5_40(1-120)	braker_abinitio	intact	partial	MQDLVNAVRSTGAQNMIIRSYTNGLSRWLEFVPEDSANNIAASWHSYDFNACNYRDCWAREIALIADKYTVIQWRSYATAVVVGEIGQEGCAHNYVDQLMPWLDEKKMNYLGWTWNNWDCSSGPSLISDYNGSPTNFGFAIRDHIKKA
Hebata decipiens	Typhlocybinae	ihEmpDeci1.1	HdGH5-6	Chr6:16143907-16149420(+)	2	991	GH5_40(285-570)+GH5_40(671-963)	braker_abinitio	intact	complete	MGLKGVLSCVLLCALAVLNTNKAVEIEDSVLKQLLNTPAVIPTKNGYYVFVPSKNKTENNGNQNSNQLAGPDSDQNSNPNKNQNSNSNQGGPSQNNLIIVVPPNSNILPNNGNNDSDANKKPATPNDDQKPNSNENNKPADADDGQNPDSNNEKPADSNDNNNESSDQNQKPADSDNVAGSGDDNNADSNNNDKPADSGDNNNADSNNNDKPADSGDDNNAKKSDSDESQKAEDSDQNSKANEDNKPPVPECCKNKGKQASDQSANANQEKPKPPTSDVKPLIPQARGVNRASAETQCILNKGIFDGPTDQASVDAMKKYNIDIVRIPLNQDCWLALNEFSWGEYFGENYRKAVTDYVKLLRSNGIKVILDLHLSDGAYEGAECKDFSAKCPKPMPDSY…
Hebata decipiens	Typhlocybinae	ihEmpDeci1.1	HdGH5-7	Chr6:16152639-16153494(+)	1	266	GH5_40(1-187)	braker_abinitio	intact	partial	MKKWNMNAVRIPLNEDCWLGINGHTAAYSGDNYRKAVVQYVNTLRSNDVSVILDLHWSGGRYEGAGRGECVDYTAKCQKPMPDAEHAPNFWKSVASQFKSDDNVIFDIHNEPFPDMVYWEKYAVWKCWRDGRSACPNFPYPAVGMQELVNVVRNTGAKNPIMIGGINWSSDLWMWKQFVPKDPLNKISMIGPIAAEYPVIVGEMGETDCTHQYIDQLMAWLDQKGISYLGWTWNTWDCRAGPALIKNYDGTPSDFGKGLQQHLLKG
Hebata decipiens	Typhlocybinae	ihEmpDeci1.1	HdGH5-8	Chr6:16154579-16154989(-)	1	136	GH5_40(1-111)	braker_abinitio	intact	partial	MQDLVDAVRSTRARNLIMSPGIAWTNDLTRWVEFKPKDPANYIAASWHSYNTEYCNNQKCWDSQVAPVAEKYPVIVGEVGEFDCTHTYVDVVIPWLDSKNINYVAFTWNKCSALITDYNGTPTTYGVGVRDHLKRS
Hebata decipiens	Typhlocybinae	ihEmpDeci1.1	HdGH5-9	Chr6:28542799-28544904(+)	1	336	GH5_40(19-308)	braker_abinitio	intact	complete	MRMLVWVVETSECQNKAVSKQLKGVNRSGGEFCCVNNEGIFEGEVDDKAVKNMKKWNINAVRVPLNEDCWLGINGHTPAFIGNNYQKAVVEYVKTLRDNDLSVILDLHWSDGLYNGAGGACVNYSAKCQKPMLDAQNAPTFWRLVASQFKGDDNIIFDLHNEPFPDMVYSDKTTAWKCLRDGRSACPNFPYTPVGMQELVDVVRETGASNPIMVGGINWSSDLYMWKEFVPKDPLNKIVASWHAYALNPCNNTKCWEAMIGPIAAEYPVIVGEIGETDCTHQYIDQLMAWLDQKSISYLGWTWNTWDCRLGPALIEDYDGTPTPYGIGLKQHLSNI
Hebata decipiens	Typhlocybinae	ihEmpDeci1.1	HdGH5-10	Chr6:95960419-95962971(-)	1	348	GH5_40(29-319)	braker_abinitio	intact	complete	MALSRSVLNGLLRYFLVSSHYVFGTDKARQGLLRGINRSGAEYSCVQNDGIFEGPIDDDVIQSMKTWNVNVVRIPLNEDCWLGINGHNPAYSGPKYRQVVEDYVTRLRSYQLNVILDLHWSNGLYGGPGGGCYELTAKCQKPMPDKQNAPDFWSSVAATFKNDSAVIFDIFNEPFPDMAISDNSQAWKCLRDGGSACPGFEYQIAGMQDLVDAIRSTGSKNMIMSPGITWTGDLSRWMEFVPNDPANNIAASWHNYNTGCANQECWTRQIASIVGKYPIVVGETGQTGCSHTYVDQLWSWLDQQNGTNYLGWTWNNWDCSQGPCLISSYDGTPTEYGKGLFDRLTKAK
Hebata decipiens	Typhlocybinae	ihEmpDeci1.1	HdGH5-11	Chr6:99172122-99173779(+)	1	336	GH5_40(18-308)	braker_abinitio	intact	complete	MPEHCAVVAAVSAGATNEARNGRLRGVSRSSAEYACVQNNGIFEGPVDDNAIQSMKSWNINVVRIPLNEDCWLGINGHNPLYSGPKYQEAVKDYVQRLRNHDLNVILDLHWSDGHYYEGNCQDYSAKCQKPMPDKINAPTFWKSVATTFKNDDGVIFDIFNEPFPDRLISDSTQAWKCLRDGGSACPWIQFEAVGMQDLVNAVRSTGAQNLIMVPGLSYTNDLSRWLEFVPEDSANNIAASWHSYDFNACNYKDCWDREIAPIADKYTVIVGEIGQEGCAHNYVDQLMPWLDERNMNYLGWTWNNWDCSSGPALISDYNGTPTNFGVAIRDRFKKA
Hebata decipiens	Typhlocybinae	ihEmpDeci1.1	HdGH5-12	Chr6:99186744-99195213(-)	1	338	GH5_40(20-310)	braker_abinitio	intact	complete	MQRIPSSGCVAAVSAGATNEARNGRLRGVSRSSAEYACVQNNGIFEGPVDDNAIQSMKTWNINVVRIPLNEDCWLGINGHNPLYSGPKYQEAVKDYVQRLRNHNLNVILDLHWTDGHYYQGNCQDYSAKCQKPMPDKLNAPTFWKSVATTFKNDDGVIFDIFNEPFPDRLISDSTQAWKCLRDGGSACPWIQFEAVGMQDLVNAVRSTGAQNLIMVPGLSYTNDLSRWLEFVPEDSANNIAASWHSYDFNACNYKDCWDREIAPIADKYTVIVGEIGQEGCAHNYVDQLMPWLDERNMNYLGWTWNNWDCSSGPALISDYNGTPTNFGVAIRDRFKKA
Hebata decipiens	Typhlocybinae	ihEmpDeci1.1	HdGH5-13	Chr6:99215084-99222131(+)	1	424	GH5_40(27-317)	braker_abinitio	intact	complete	MTFSRTLTSGLMCYFLVAAVSAGATNEARNGRLRGVSRSSAEYACVQNNGIFEGPVDDNAIQSMKTWNINVVRIPLNEDCWLGINGHNPLYSGPKYQEAVKDYVQRLRNHDLNVILDLHWSDGHYYEGNCQDYSAKCQKPMPDKINAPTFWKSVATTFKNDDGVIFDIFNEPFPDRLISDSTQAWKCLRDGGSACPWIQFEAVGMQDLVNAVRSTGAQNLIMVPGLSYTNDLSRWLEFVPEDSANNIAASWHSYDFNACNYKDCWDREISPIADKYTVIVGEIGQEGCAHNYVDQLMPWLDERNMNYLGWTWNNWDCSSGPALISDYNGTPTNFGVAIRDRFKKGAAVSTGATEEARNGQLRGVSRSSAEYACVQNNGIFEGPVDDNAIQSMKTWNINV…
Hebata decipiens	Typhlocybinae	ihEmpDeci1.1	HdGH5-14	Chr6:99222261-99222878(+)	1	205	GH5_40(1-177)	braker_abinitio	intact	partial	MPDKINAPTFWKSVASTFKNDDGVIFDIFNEPFPDRLISDSTQAWKCLRDGGSACPWIQFEAVGMQDLVNAVRSTGAQNLIMVPGLSYTNDLSRWLEFVPEDSANNIAASWHSYDFNACNYKDCWDREIAPIADKYTVIVGEIGQEGCAHNYVDQLMPWLDERNMNYLGWTWNNWDCSSGPALISDYNGTPTNFGVAIRDRFKKA
Hebata decipiens	Typhlocybinae	ihEmpDeci1.1	HdGH5-15	Chr1:128075607-128082243(-)	1	345	GH5_40(27-317)	braker_abinitio	intact	complete	MTFSRTLTSGLMCYFLVAAVSAGATNEARNGRLRGVSRSSAEYACVQNNGIFEGPVDDNAIQSMKTWNINVVRIPLNEDCWLGINGHNPLYSGPKYQEAVKDYVQRLRNLELNVILDLHWSDGHYYEGNCQDYSAKCQKPMPDKINAPTFWKSVATTFKNDDGVIFDIFNEPFPDRLISDSTQAWKCLRDGGSACPWIQFEAVGMQDLVNAVRSTGAQNLIMVPGLSYTNDLSRWLEFVPEDSANNIAASWHSYDFNACNYKDCWDKEIAPIADKYTVIVGEIGQEGCAHNYVDQLMPWLDERNMNYLGWTWNNWDCSSGPALISDYNGTPTNFGVAIRDRFKKA
Hebata decipiens	Typhlocybinae	ihEmpDeci1.1	HdGH5-16	Chr8:39770658-39787148(-)	1	527	GH5_40(87-379)	braker_abinitio	intact	complete	MRSLTTRSSRPRSGDIHTPPVTPAAETQPAPASPTTPDTVTLTPSHTPHQPVPAPDLQEENDALKKQISELQQEIQVLIHEISGAGKYRGINRSGSEYSCLKGNNVFEGDTDQASVDAMKSWKINMVRIPLNSDCWLGNNGRAGISGNYKNQIKDYVDLLLRNGISVILVLMWSNGINRSGLPNPQAFCNVEAANCLKPMPDLEQSPKFWKDVATTFKYNNEIYFDLFNEPFPDRVTNTPRTYREVWNCWRNGGSACYWITYPCTGMQHLVNVVRITGARNPIMIGGTNFANDINGWLEYVPKDPFNNIYASFHVYKNNYFNSIEQFGNTVRRILGSKYPLIVGEFGEGDCAHTWVDPVMRFFDEVGVSYCAWTWNLWGCDTGNNALITDYSGNPTGYG…
Hebata decipiens	Typhlocybinae	ihEmpDeci1.1	HdGH5-17	Chr1:128089661-128090278(-)	1	205	GH5_40(1-177)	braker_abinitio	intact	partial	MPDKINAPTFWKSVASTFKNDDGVIFDIFNEPFPDRLISDSTQAWKCLRDGGSACPWIQFEAVGMQDLVNAVRSTGAQNLIMVPGLSYTNDLSRWLEFVPEDSANNIAASWHSYDFNACNYKDCWDKEIAPIADKYTVIVGEIGQEGCAHNYVDQLMPWLDERKMNYVGWTWNNWDCSSGPSLISDYNGTPTNFGVAIRDRFLKA
Hebata decipiens	Typhlocybinae	ihEmpDeci1.1	HdGH5-18	Chr8:39831318-39837028(-)	1	345	GH5_40(25-315)	braker_abinitio	intact	complete	MKTAITTLLVVLHVLIHEISGAGKYRGINRSGSEYSCLSSNNVFEGPTDQASVNAMKSWKINMVRIPLNSDCWLGNNGRAGISGNYKSQIKGYVDLLLRNGISVILVLMWSNGRNLSGLPNPQAFCKVEAANCLKPMPDATQSPKFWKDVATTFKYNNEIYFDLFNEPFPDRVTNTPRTYREVWNCWRNGGRACYWITYPCTGMQHLVNVVRITGARNPILIGGTNFANDINGWLQFVPRDPFNKIYASFHVYKNNYFNNIRQFGNTVRRILGKYPLIVGEFGEGDCAHTWVDPVMRFFDAVGVSYCAWTWNLWGCNTGNNALITDYSGNPTGYGQGIKNHFLSI
Hebata decipiens	Typhlocybinae	ihEmpDeci1.1	HdGH5-19	Chr1:128099403-128102289(+)	1	345	GH5_40(27-317)	braker_abinitio	intact	complete	MTFSRSLTSGLMCYFLVAAVSAGATNEARNGRLRGVSRSSAEYACVQNNGIFEGPVDDNAIQSMKTWNINVVRIPLNEDCWLGINGHNPLYSGPKYQEVVKDYVQRLRNHDLNVILDLHWSDGHYYEGNCQDYSAKCQKPMPDKINAPTFWKSVASTFKNDDGVIFDIFNEPFPDRLISDSTQAWKCLRDGGSACPWIQFEAVGMQDLVNAVRSTGAQNLIMVPGLSYTNDLSRWLEFVPEDSANNIAASWHSYDFNACNYKDCWDREIAPIADKYTVIVGEIGQEGCAHNYVDQLMPWLDERNMNYLGWTWNNWDCSSGPALISDYNGTPTNFGVAIRDRFKKA
Matsumurasca onukii	Typhlocybinae	ASM1883171v1	MoGH5-1	Chr1:34053268-34054305(-)	1	345	GH5_40(15-303)	braker_abinitio	intact	complete	MLQAIAIVNGLQNNAVPKQLRGVNHSGSEFCCVNNLGIFEGPVDDAAVKTMKKWNINVVRVPLNEDCWLGINGHTPAYSGDNYRKAVIQYVNTLRNNDLSVILDLHWSDGYFNGVCAAYTAKCQKPMPDAQNAPNFWSSVASQFKGDNKIIFDLFNEPFPNMFYSDANAAWACWRDGRNACSKLPYIAVGMQELVNVVRGTGSSNPIMLGGIDYSSDLWKWKEYVPKDPLNKIVASWHAYALNRCNTTSCWEGMIGPINKEYPVIVGEIGETDCTHRYIDQLMPWLDGKGISYLGWTWNTWGCRDGPALIKDYAGTPTNFGVGLQQHLLTFVVDDTLFEYEYCLC
Matsumurasca onukii	Typhlocybinae	ASM1883171v1	MoGH5-2	Chr7:4445101-4448223(+)	1	382	GH5_40(66-354)	braker_abinitio	intact	complete	MYNHCSYSCRARVELLRRKWWRKKLSMRGRMLTRLEEDEAGGPDTSPDRSLLQVASRPVYGSEGARKSQLRGVNRSAEYSCVQNDGIFEGPVDDNAIQNMKKWNINVVRIPLNEDCWLGVNAHNPDYSGPPYRQAVEAYVARLRNNRLQVILDLHWSAGVYTGPGGGCSDFTASCQKPMPDRQNAPAFWASVAGTFKNDTGVIFDIFNEPFPDMAISDSVQAWTCLRDGGSACPGFQYEVAGMQDLVDAVRSTGARNMIMSPGLTWTGDLSRWMEFVPEDPASNIAASWHNYNTGCDTQHCWASHVGGIVGKYPIIVGEFGENDCSYSYIDQLLPWLDRRNISYVGWTWNAWDCSNPSLISDYEGTPTEYGKGVFNHLSKSK
Matsumurasca onukii	Typhlocybinae	ASM1883171v1	MoGH5-3	Chr1:38304531-38315755(+)	4	1708	GH5_40(292-577)+GH5_40(698-989)+GH5_40(1019-1311)+GH5_40(1391-1680)	braker_abinitio	intact	complete	MGLRMFLPSVLLCTLVVLNTNKAVEIEDSVLKQLLNTPAVIPTKNGYYIFVPSDNTTENGNQNQLAGPNSHQVPNQNNLIIVLPPNSVQSHDGNEDPDTNKKTTDENAGQTPNTEQNQTPADLNESKKPSGENTSQKPDSNESNKPSEANASQNSDSNEINKPSEANASQNPNSNENQKPSDSDGNNNSDSNNGQNPSDSNNGSNNNQKPDESDDGKSNDTKKPDVSNDGKKSDSESLKPEDSNQSSKGNEENKPSVPACCSAEGKKATDQSANANQQNANPTSDVKPLIPQSRGVNRASAESHCVQNLGIFDGPTDQASVDAMKKYNIDIVRIPLNQDCWLALNEFSWGNNFGDNYRKAVTEYVKLLRSNEIKVILDLHWSDGNYQGAQCNDFSAKCQ…
Matsumurasca onukii	Typhlocybinae	ASM1883171v1	MoGH5-4	Chr8:38749811-38751101(+)	1	342	GH5_40(24-313)	braker_abinitio	intact	complete	MKSALLNLVVVLHIVAQEVTGAGRYRGVNHSGSEYSCVKGGGVFEGPVDQNAVNVMKSWNINMVRIPLNSDCWLGINGRAGIAANYKRQITDYVDLLLRNGISVVLALMWSNGPNTSGLPNSGFCREDAANCLKPMPDKKWSEEFWAQVGTWFKYNNEIFFDLFNEPFPDRVGAKSFKEVWTCWRDGGNACYWVTYECVGMQRLVEVVRDTGARNPIMVAGVNFANDVTGWIQYVPKDRGNNLYLSFHVYRNNYFNRIAQFSNYIKLILKTHKIIVGEFGESDCGHNWVDEKMQWFDVLGVSYLAWTWNPWGCTNGNNGLISDWSGTPTVYGQGIKDHYRRL
Ribautiana ulmi	Typhlocybinae	ihRibUlmi2.1	RuGH5-1	Chr3:200788091-200795784(-)	2	627	GH5_40(1-284)+GH5_40(311-596)	braker_abinitio	intact	complete	MRGINRSGGEYSCVQNNGIFDGPVDDAAVAAMRTWKINAVRLPLNEDCWLGINNHNIAYSGTNYQNAVIKYVQRLRSNGLMVVLDLHWTDGLYSGSCSSKAALCQKPMPDKANAPTFWKSVASTFKNDSGIVFDLFNEPFPDRLMPNSSAAWKCWRDGGRSCTGFQYEVTGMQDLVNAVRSTGSENQVMVGGLSFAGDLSRWAEFAPNDTANNIAASWHTYNFGGCNNLKCWESVIAPLAAKHTVIAGEIGQTGCNHTYIDQLTNWLDSKKIGYLAWTWNTWNCSSGPALISNYNGTPTNYGLILPNIEAALMRGINRSGGEYSCVQNNGIFDGPVDDAAVAAMKTWKINAVRLPLNEDCWLGINNHNSAYSGTNYQNAVIKYVQRLRSNGLMVILDLQ…
Ribautiana ulmi	Typhlocybinae	ihRibUlmi2.1	RuGH5-2	Chr3:236660673-236661110(-)	1	145	GH5_40(1-113)	braker_abinitio	intact	partial	MQDLVNAVRSTGATNQVMVAGVHWGGDASRWAEFAPNDTANNIAASWHSYNFAGCNNLKCWESVIAPLAAKHTVIAGEIGQTGCNHTYIDQLMNWLDSKNIGYLVWTWNTWDCSSGPALISNYNGTPTKYGEGLKHHLASLPWLS
Ribautiana ulmi	Typhlocybinae	ihRibUlmi2.1	RuGH5-3	Chr1:28471527-28471883(-)	1	120	GH5_40(3-119)	miniprot_homology	intact	partial	RLLRGINRSGGEYTCVQNNGIFEGPVDDAAVAVMKSWKINAVRIPLNEDCWLGINGHNVAYSGSNYLNAVVEYVGRLRKHGLKVILDLHWTDGLYGGSGQGTCYDKAALCQKPMPDKENP
