## Supplementary material for "A horizontally acquired and recurrently expanded glycoside hydrolase subfamily across leafhoppers": Dataset 3

### Sheet: Raw_halo_measurements
Enzyme	Substrate	pH	Replicate	Radius_1_mm	Radius_2_mm	Halo_area_mm2
NcSP38	CMC	5	1	2	2	3.14159
NcSP38	CMC	5	2	1	2	1.5708
NcSP38	CMC	5	3	2	2	3.14159
NcSP38	CMC	5	4	2	2	3.14159
NcSP38	CMC	5	5	1	2	1.5708
NcSP38	CMC	5	6	2	2	3.14159
NcSP38	CMC	6	1	4	4	12.5664
NcSP38	CMC	6	2	3	2	4.71239
NcSP38	CMC	6	3	1	2	1.5708
NcSP38	CMC	6	4	4	4	12.5664
NcSP38	CMC	6	5	4	4	12.5664
NcSP38	CMC	6	6	4	4	12.5664
NcSP38	CMC	7	1	1	2	1.5708
NcSP38	CMC	7	2	3	3	7.06858
NcSP38	CMC	7	3	2	3	4.71239
NcSP38	CMC	7	4	1	2	1.5708
NcSP38	CMC	7	5	1	1	0.785398
NcSP38	CMC	7	6	1	1	0.785398
NcSP38	CMC	8	1	0	0	0
NcSP38	CMC	8	2	0	0	0
NcSP38	CMC	8	3	0	0	0
NcSP38	CMC	8	4	0	0	0
NcSP38	CMC	8	5	0	0	0
NcSP38	CMC	8	6	0	0	0
NcSP38	LBG	5	1	7	8	43.9823
NcSP38	LBG	5	2	8	8	50.2655
NcSP38	LBG	5	3	8	8	50.2655
NcSP38	LBG	5	4	7	8	43.9823
NcSP38	LBG	5	5	7	7	38.4845
NcSP38	LBG	5	6	7	8	43.9823
NcSP38	LBG	6	1	7	7	38.4845
NcSP38	LBG	6	2	10	10	78.5398
NcSP38	LBG	6	3	8	8	50.2655
NcSP38	LBG	6	4	8	8	50.2655
NcSP38	LBG	6	5	11	12	103.673
NcSP38	LBG	6	6	9	9	63.6173
NcSP38	LBG	7	1	6	6	28.2743
NcSP38	LBG	7	2	9	11	77.7544
NcSP38	LBG	7	3	7	6	32.9867
NcSP38	LBG	7	4	6	7	32.9867
NcSP38	LBG	7	5	7	7	38.4845
NcSP38	LBG	7	6	6	7	32.9867
NcSP38	LBG	8	1	0	0	0
NcSP38	LBG	8	2	0	0	0
NcSP38	LBG	8	3	0	0	0
NcSP38	LBG	8	4	0	0	0
NcSP38	LBG	8	5	0	0	0
NcSP38	LBG	8	6	0	0	0
EfGH5-1	CMC	5	1	4	5	15.708
EfGH5-1	CMC	5	2	5	6	23.5619
EfGH5-1	CMC	5	3	4	5	15.708
EfGH5-1	CMC	5	4	4	5	15.708
EfGH5-1	CMC	5	5	4	4	12.5664
EfGH5-1	CMC	5	6	5	4	15.708
EfGH5-1	CMC	6	1	4	4	12.5664
EfGH5-1	CMC	6	2	5	4	15.708
EfGH5-1	CMC	6	3	4	4	12.5664
EfGH5-1	CMC	6	4	4	5	15.708
EfGH5-1	CMC	6	5	4	4	12.5664
EfGH5-1	CMC	6	6	3	4	9.42478
EfGH5-1	CMC	7	1	4	4	12.5664
EfGH5-1	CMC	7	2	3	4	9.42478
EfGH5-1	CMC	7	3	4	3	9.42478
EfGH5-1	CMC	7	4	4	3	9.42478
EfGH5-1	CMC	7	5	3	3	7.06858
EfGH5-1	CMC	7	6	4	4	12.5664
EfGH5-1	CMC	8	1	2	1	1.5708
EfGH5-1	CMC	8	2	0	0	0
EfGH5-1	CMC	8	3	0	0	0
EfGH5-1	CMC	8	4	2	1	1.5708
EfGH5-1	CMC	8	5	0	0	0
EfGH5-1	CMC	8	6	1	1	0.785398
EfGH5-1	LBG	5	1	2	2	3.14159
EfGH5-1	LBG	5	2	2	1	1.5708
EfGH5-1	LBG	5	3	2	2	3.14159
EfGH5-1	LBG	5	4	2	2	3.14159
EfGH5-1	LBG	5	5	3	3	7.06858
EfGH5-1	LBG	5	6	3	3	7.06858
EfGH5-1	LBG	6	1	0	0	0
EfGH5-1	LBG	6	2	0	0	0
EfGH5-1	LBG	6	3	0	0	0
EfGH5-1	LBG	6	4	0	0	0
EfGH5-1	LBG	6	5	0	0	0
EfGH5-1	LBG	6	6	0	0	0
EfGH5-1	LBG	7	1	0	0	0
EfGH5-1	LBG	7	2	0	0	0
EfGH5-1	LBG	7	3	0	0	0
EfGH5-1	LBG	7	4	0	0	0
EfGH5-1	LBG	7	5	0	0	0
EfGH5-1	LBG	7	6	0	0	0
EfGH5-1	LBG	8	1	0	0	0
EfGH5-1	LBG	8	2	0	0	0
EfGH5-1	LBG	8	3	0	0	0
EfGH5-1	LBG	8	4	0	0	0
EfGH5-1	LBG	8	5	0	0	0
EfGH5-1	LBG	8	6	0	0	0

### Sheet: Summary
Enzyme	Substrate	pH	N	Mean_halo_area_mm2	SD	SE
NcSP38	CMC	5	6	2.62	0.81	0.33
NcSP38	CMC	6	6	9.42	4.97	2.03
NcSP38	CMC	7	6	2.75	2.57	1.05
NcSP38	CMC	8	6	0	0	0
NcSP38	LBG	5	6	45.16	4.49	1.83
NcSP38	LBG	6	6	64.14	23.72	9.68
NcSP38	LBG	7	6	40.58	18.5	7.55
NcSP38	LBG	8	6	0	0	0
EfGH5-1	CMC	5	6	16.49	3.68	1.5
EfGH5-1	CMC	6	6	13.09	2.36	0.97
EfGH5-1	CMC	7	6	10.08	2.13	0.87
EfGH5-1	CMC	8	6	0.65	0.77	0.32
EfGH5-1	LBG	5	6	4.19	2.31	0.94
EfGH5-1	LBG	6	6	0	0	0
EfGH5-1	LBG	7	6	0	0	0
EfGH5-1	LBG	8	6	0	0	0
